# Genome-wide CRISPR interference screen identifies Clip2 as a novel regulator of osteocyte maturation and morphology

**DOI:** 10.1101/2025.10.23.683957

**Authors:** Courtney M. Mazur, Parthena E. Kotsalidis, Majd George, Tom Whalley, Tadatoshi Sato, John G. Doench, Lauren E. Surface, Marc N. Wein

**Affiliations:** Endocrine Unit, Massachusetts General Hospital, Harvard Medical School, Boston, MA, USA; Wellcome Centre for Cell-Matrix Research, Faculty of Biology, Medicine and Health, University of Manchester, Manchester, UK; Department of Medicine, Division of Rheumatology, University of Massachusetts Chan Medical School, Worcester, MA, USA; Broad Institute of MIT and Harvard, Cambridge, MA, USA; University of Michigan School of Dentistry, Ann Arbor, MI, USA

**Keywords:** genome-wide CRISPR screen, osteocyte, cytoskeleton

## Abstract

Osteocytes play critical roles in bone, making them attractive targets for therapeutics to improve bone mass and strength. The genes driving osteocyte maturation and function are not fully understood. Here we aimed to identify novel genes responsible for osteocyte differentiation and dendrite development by performing a genome-wide CRISPR-interference (CRISPRi) screen in the Ocy454 osteocyte-like cell line. We identify CD61 (integrin β3) as a marker of osteocyte maturation: surface CD61 expression increases during osteocyte maturation, and CD61^high^ cells express higher levels of osteocyte marker genes. We then developed a flow cytometry-based assay to quantify surface CD61 protein levels as a phenotypic endpoint for functional genomic screening. In a genome-wide screen, we identified Clip2, which encodes a microtubule binding protein, as one of dozens of genes necessary for CD61 expression. Clip2 inhibition decreased surface CD61 expression, reduced expression of osteocyte-specific genes *Dmp1* and *Sost*, and impaired dendrite morphology *in vitro*. Together, these results highlight the utility of surface CD61 as a marker of osteocyte maturity and identify a role of the microtubule cytoskeleton for osteocyte differentiation, form, and function.
