## Supplemental Data 4 for "Genome-wide CRISPR interference screen identifies Clip2 as a novel regulator of osteocyte maturation and morphology"

### Sheet: qPCR
Name	Sequence
Actb qPCR Fwd	CCTCTATGCCAACACAGTGC
Actb qPCR Rev	ACATCTGCTGGAAGGTGGAC
Fhl3 qPCR Fwd	GAGGGCTCACTGGGCA
Fhl3 qPCR Rev	GCCACTGTCTGTCTGGATGT
Astn1 qPCR Fwd	GGGCAGCGGGGGAATG
Astn1 qPCR Rev	AGGTCAAAGCCTCGCTGAAA
Clip1 qPCR Fwd	GAGCCCAGGAGAGTCAGATTG
Clip1 qPCR Rev	TGTTCAGGTCTTCCCCGTTG
Itgb3 qPCR Fwd	AGGATGCGAGCGCAGTG
Itgb3 qPCR Rev	TGGTACAGATGTTGGACTCTCC
Eif3b qPCR Fwd	CATCTGGGACATCCTCACGG
Eif3b qPCR Rev	AAAGGCCCATGGAAGGTGTT
Ndrg4 qPCR Fwd	ACTCCAAACTGGACCCAACC
Ndrg4 qPCR Rev	CTTCAAGTGTGCAATGTAGCCC
Clip2 qPCR Fwd	GCTGGTGGAAAACGTGAGGA
Clip2 qPCR rev	CTGGGTCTGGGTCTCCAAGT
Srf qPCR Fwd	TGCCTCAACTCGCCAGACTCTC
Srf qPCR Rev	TTCAGTGTGTCCTTGGTTTCCCC
Dmp1 qPCR Fwd	AGGACTCCACAGACACCACA
Dmp1 qPCR Rev	GGGTATCTTGGGCACTGTTT
Sost qPCR Fwd	GCCTCATCTGCCTACTTGTG
Sost qPCR Rev	CTGTGGCATCATTCCTGAAG

### Sheet: shRNA
Name	Sequence
FLuc	ACACTCGGATATTTGATATGT
GFP	GTCGAGCTGGACGGCGACGTA
LacZ	GTTCCGTCATAGCGATAACGA
Eif3b -1	CGAGTGAGGAATTTGTTCAAT
Eif3b -2	AGAAGTACTCCAAGATCTTTG
Itgb3 -1	CGGATGCCAAGACCCATATTG
Itgb3 -2	GACACGGTGAGCTTTAGTATC
Clip2 -1	TCCACAAGGTCATCCGAATTG
Clip2 -2	ACCTTGCTCCAGGACAAATAT
Clip2 -3	CAAAGCTGAATGGCGGATAAA
Clip2 -4	TTGGGCCTCTCTTGACTATAG
Srf -1	GATGGAGTTCATCGACAACAA
Srf -2	CAAGAGGAAGACGGGCATCAT
Srf -3	GTGAGACAGGCCATGTGTATA
Srf -4	GCTCAATTTGCTATGAGTATT
Ndrg4 -1	ATGACATCGAGACGCCTTATG
Ndrg4 -2	GATGCTGGTAGTCGGAGATAA
Fhl3-1	TGCCTTGCTATGAGAACAAAT
Fhl3 -2	GTCCTTCGAAGACCGACATTG
Fhl3 -3	CAAGACTTCTAGGGTAGATTT
Astn1 -1	GCCTTGGCCTTACACGATATT
Astn1 -2	GCGTGATTGCAGCAAAGATAA
Astn1 -3	CGACATCATCTCTGGAGCAAA

### Sheet: CRISPRi sgRNA
Name	Sequence
Itgb3-1 igRNA	GCAGTGGCCGGGACAACTCT
Itgb3-2 igRNA	GGGACAGGATGCGAGCGCAG
Itgb3-3 igRNA	GGCGCGCGCGGCGTGAAGGG
