## Supplemental Data 3 for "Genome-wide CRISPR interference screen identifies Clip2 as a novel regulator of osteocyte maturation and morphology"

### Sheet: Sheet1
Gene Symbol	n_guides	avg_lfc	nlog10_p_value
Itgb3	3	-4.44461	19.238
Eif3b	3	-2.23675	5.77543
Smco1	3	-1.82964	4.17089
Rpl18	3	-1.81409	4.11494
Luzp2	3	-1.69504	3.69941
Fhl3	3	-1.68926	3.67981
Cdc45	3	-1.63168	3.48754
Rps8	3	-1.61316	3.42684
Cdkn2a	3	-1.61094	3.4196
Nfkbib	3	-1.54326	3.20262
Rps7	3	-1.53876	3.18846
Gltpd2	3	-1.5302	3.16158
Vmn2r109	3	-1.52556	3.14708
Noc4l	3	-1.5194	3.12786
Astn1	3	-1.5153	3.11512
Rps16	3	-1.51227	3.10569
Eif3c	3	-1.48237	3.01365
Cacng4	3	-1.48212	3.01289
Trdmt1	3	-1.48023	3.00711
Vwc2	3	-1.47731	2.99819
Anp32b	3	-1.4478	2.90898
Gm4951	3	-1.44621	2.90422
Ndrg4	3	-1.44112	2.88897
Pop1	3	-1.41084	2.79918
Gpn2	3	-1.40633	2.78591
Natd1	3	-1.40116	2.77076
Pggt1b	3	-1.40042	2.76862
Errfi1	3	-1.39477	2.7521
Ctsg	3	-1.39405	2.75001
Tent5a	3	-1.38853	2.73394
Etl4	3	-1.38718	2.73002
Slc36a3	3	-1.38517	2.72418
Srf	3	-1.37623	2.6983
Olfr64	3	-1.37098	2.68316
Nedd1	3	-1.36154	2.65606
Klra9	3	-1.35081	2.62542
Acvr1c	3	-1.34898	2.62021
Olfr843	3	-1.33979	2.59417
Fbxo48	3	-1.33921	2.5925
1700108I11Rik	3	-1.33277	2.57434
Olfr1364	3	-1.32962	2.56546
Dnajb12	3	-1.31525	2.52518
Krtap17-1	3	-1.3073	2.50305
Zfp397	3	-1.30326	2.49183
Spout1	3	-1.29564	2.47076
Kcnmb1	3	-1.29283	2.46302
Ndst4	3	-1.28458	2.44034
Napepld	3	-1.27968	2.42691
Asb16	3	-1.27421	2.41197
Eaf2	3	-1.27095	2.4031
Rack1	3	-1.26889	2.3975
Mcrs1	3	-1.26557	2.38846
Syt9	3	-1.26194	2.37864
Cyb5r3	3	-1.24891	2.34348
Olfr1032	3	-1.2481	2.34132
Sgcz	3	-1.24785	2.34064
Sertad1	3	-1.24305	2.32777
Orai1	3	-1.24217	2.32541
Gatad1	3	-1.23943	2.31809
Cachd1	3	-1.23916	2.31738
Psen1	3	-1.23176	2.29764
Aifm1	3	-1.22772	2.28691
Txnrd3	3	-1.22665	2.28408
Clip2	3	-1.22496	2.27959
Ugt1a1	3	-1.2247	2.27891
Rps5	3	-1.21974	2.26577
Adhfe1	3	-1.21169	2.24458
BC028528	3	-1.21147	2.24399
Gm42020	3	-1.21115	2.24316
Trafd1	3	-1.21115	2.24316
Stk31	3	-1.21102	2.24281
Ubqln5	3	-1.20971	2.23937
Mnat1	3	-1.20906	2.23766
Wdcp	3	-1.20865	2.2366
Vis1	3	-1.2042	2.22494
Ptger3	3	-1.20291	2.22154
Ccdc78	3	-1.20218	2.21965
Sfxn1	3	-1.20179	2.21862
Srpx	3	-1.20154	2.21798
Mptx1	5	-1.20134	3.40286
Myog	3	-1.19582	2.20306
Olfr1031	3	-1.19482	2.20045
Sowahc	3	-1.19463	2.19995
Entpd7	3	-1.1889	2.18507
Nrbp1	5	-1.18525	3.33565
Gjb3	3	-1.18262	2.16881
Olfr1048	3	-1.17571	2.151
Pcdhb5	3	-1.17341	2.14507
Carnmt1	3	-1.17119	2.13939
Gpatch11	3	-1.17079	2.13835
P2rx2	3	-1.1695	2.13505
Aldh1a3	3	-1.1649	2.12327
1700129C05Rik	3	-1.16213	2.11621
Lipe	3	-1.15865	2.10734
Wdr43	3	-1.15654	2.10195
Ugt2b1	3	-1.15484	2.09764
Hoxb9	3	-1.15247	2.09163
Hoxd8	3	-1.15068	2.08709
Nacc2	3	-1.14832	2.08113
Shank2	3	-1.14723	2.07837
Cabp2	3	-1.14612	2.07556
Pomc	3	-1.14553	2.07407
Msrb2	3	-1.14385	2.06983
Mageb16	3	-1.14366	2.06935
Dnajc1	3	-1.13569	2.04928
Asdurf	3	-1.13434	2.0459
Gm6569	3	-1.13372	2.04434
Dcaf10	3	-1.13229	2.04077
D630003M21Rik	3	-1.13157	2.03895
Olfr728	3	-1.12324	2.01814
Zfp507	3	-1.12185	2.01468
Mllt1	3	-1.12025	2.01071
Zfp513	3	-1.10912	1.98312
Rps20	3	-1.10744	1.97899
Olfr1434	3	-1.10732	1.97868
Glra3	3	-1.10627	1.97611
Tpi1	3	-1.1034	1.96904
Xpnpep1	3	-1.10295	1.96791
Gpr61	3	-1.10218	1.96603
AI593442	3	-1.10141	1.96412
Tcp11l2	3	-1.10112	1.96341
Bap1	3	-1.09356	1.94488
Mptx2	6	-1.09321	3.4628
Mtmr12	3	-1.09216	1.94148
Best1	3	-1.09023	1.93675
Olfr186	3	-1.08932	1.93454
Wfdc3	3	-1.08344	1.92022
Ube2f	3	-1.08077	1.91375
Eif3f	3	-1.079	1.90944
Dock6	3	-1.07851	1.90826
Gm38564	3	-1.07733	1.90542
Shisal2b	3	-1.07467	1.89897
Fam167a	3	-1.07415	1.89772
Gemin6	3	-1.07019	1.88816
Flna	3	-1.07019	1.88816
Gsdma3	3	-1.06758	1.88188
Commd5	3	-1.06669	1.87975
Chst5	3	-1.06577	1.87753
Eif3a	3	-1.06489	1.87542
Shfl	3	-1.06427	1.87392
Psmc4	3	-1.06248	1.86963
Mb	3	-1.06182	1.86806
Coro7	3	-1.06147	1.86721
Lhx1	3	-1.06077	1.86554
Vps33b	3	-1.05994	1.86355
Spata4	3	-1.05717	1.85692
Nucb1	3	-1.05654	1.85542
Endou	3	-1.05605	1.85424
Dhrs4	3	-1.05557	1.8531
Ppip5k2	3	-1.05538	1.85264
Nms	3	-1.05427	1.85001
Syn2	3	-1.0522	1.84508
Casp9	3	-1.05147	1.84333
Slc51a	3	-1.04994	1.83969
Prkcsh	3	-1.04928	1.83812
Tox	3	-1.04875	1.83686
Gjb6	3	-1.04864	1.83661
Crlf2	3	-1.04828	1.83576
Fbxo31	3	-1.0482	1.83556
Myh9	3	-1.04576	1.82977
Tmx3	3	-1.04449	1.82675
LOC108167368	3	-1.04406	1.82573
Prkd3	3	-1.04166	1.82005
Gm34362	3	-1.04063	1.81762
Atp11a	3	-1.03971	1.81545
Trip4	3	-1.03803	1.81149
Bud31	3	-1.03725	1.80965
Tsc22d1	3	-1.03593	1.80654
Rps26	3	-1.03556	1.80565
Mrgprb5	3	-1.03499	1.8043
Eif3l	3	-1.03469	1.80361
Pdcd1	3	-1.0345	1.80315
Rft1	3	-1.03373	1.80134
Letm1	3	-1.03268	1.79888
Ccdc103	3	-1.03231	1.79801
Commd8	3	-1.03033	1.79336
Eml5	3	-1.02982	1.79216
Igbp1b	3	-1.02961	1.79166
Fbxl18	3	-1.02495	1.78075
Gspt2	3	-1.02196	1.77377
Heatr9	3	-1.02185	1.7735
Rrp36	3	-1.02133	1.7723
Twf1	3	-1.01936	1.76769
Mrps12	3	-1.01835	1.76533
Prl8a1	3	-1.01793	1.76436
Myt1l	3	-1.01721	1.76269
Mbd3	3	-1.01204	1.75067
Ddx21	3	-1.01132	1.749
Tcp11l1	3	-1.00987	1.74563
Eif4h	3	-1.00938	1.74451
Zfp523	3	-1.00713	1.73929
Dpp6	3	-1.00672	1.73836
Ranbp9	3	-1.00668	1.73825
Nmt1	3	-1.00648	1.73779
Itgb5	3	-1.00594	1.73655
Psmd3	3	-1.00454	1.73331
Il6	3	-1.00379	1.73158
Celf2	3	-1.00321	1.73025
Rsph3b	3	-1.00204	1.72754
Gclc	3	-1.00161	1.72656
Lpo	3	-1.00123	1.72568
Tapt1	3	-1.00019	1.72328
